# Coral microbiomes from the Atlantic and Indo-Pacific oceans have the same alpha diversity but different composition

**DOI:** 10.1101/2024.08.16.608269

**Authors:** Maria E. A. Santos, James D. Reimer, Bogdan Kiriukhin, Hin Boo Wee, Masaru Mizuyama, Hiroki Kise, Marcelo V. Kitahara, Akira Iguchi, ‘Ale’alani Dudoit, Robert J. Toonen, Filip Husnik

**Author notes:** & (Maria E. A. Santos, Filip Husnik). Coral Biogeochemistry Laboratory, University of Hong Kong, Hong Kong (Maria E. A. Santos).

## Abstract

Corals are early-branching animals highly reliant on diverse symbionts for growth and reproduction. Most coral groups, including stony corals and hydrocorals, exhibit deep genetic divergence between the Atlantic (ATO) and Indo-Pacific (IPO) oceans, hampering their direct comparison. Although sibling zoanthid species (Hexacorallia: Zoantharia) deviate from this pattern, their symbioses have so far only been studied on local scales. Here, we examined the microbiomes of *Palythoa caribaeorum* from the ATO and *P. tuberculosa* from the IPO. Our extensive geographical sampling and metabarcoding revealed that *Palythoa* microbiomes have similar alpha diversity in both oceans. The primary exceptions are the symbiodiniacean *Cladocopium* and Chlamydiae bacteria, which mirror the global diversity patterns of corals. Despite distinct overall microbial compositions between oceans, some regions shared remarkably similar communities, hinting at the importance of both symbiont phylogeny and function. Finally, we explore the shift from commensal/mutualistic microbes to opportunistic pathogens, crucial amid the ongoing environmental changes.
