## Supplemental Table 1 for "Coral microbiomes from the Atlantic and Indo-Pacific oceans have the same alpha diversity but different composition"

### Sheet: ESM1
ESM Table 1: Details of sampling locations in the Atlantic (Palythoa caribaeorum) and Indo-Pacific (P. tuberculosa) oceans.
Sample	Code	Ocean	Region	Site	Latitude	Longitude	Sampling date	Temperature (celsius degrees)	Depth strata	Depth	Museum number	Coral reef photo number	DNA extraction kit
Mexico_1	MX_1	Atlantic	Mexico	Madagascar Reef, Yucatan, Mexico	21.5366	-90.3071	2024-08-18	26.8589	Subtidal	8	XXXXXX	XXXXXX	Qiagen DNEasy Blood & Tissue
Mexico_2	MX_2	Atlantic	Mexico	Madagascar Reef, Yucatan, Mexico	21.5366	-90.3071	2024-08-18	26.8589	Subtidal	8	XXXXXX	XXXXXX	Qiagen DNEasy Blood & Tissue
Mexico_3	MX_3	Atlantic	Mexico	Madagascar Reef, Yucatan, Mexico	21.5366	-90.3071	2024-08-18	26.8589	Subtidal	8	XXXXXX	XXXXXX	Qiagen DNEasy Blood & Tissue
Mexico_4	MX_4	Atlantic	Mexico	Madagascar Reef, Yucatan, Mexico	21.5366	-90.3071	2024-08-18	26.8589	Subtidal	8	XXXXXX	XXXXXX	Qiagen DNEasy Blood & Tissue
Costa_Rica_1	CR_1	Atlantic	Costa Rica	Manzanillo, Limon, Costa Rica	9.63378	-82.6623	2024-04-17	29.0252	Intertidal	0-1	XXXXXX	XXXXXX	Lucigen MasterPure Complete DNA&RNA Purification Kit
Costa_Rica_2	CR_2	Atlantic	Costa Rica	Manzanillo, Limon, Costa Rica	9.63378	-82.6623	2024-04-17	29.0252	Intertidal	0-1	XXXXXX	XXXXXX	Lucigen MasterPure Complete DNA&RNA Purification Kit
Costa_Rica_3	CR_3	Atlantic	Costa Rica	Manzanillo, Limon, Costa Rica	9.63378	-82.6623	2024-04-17	29.0252	Intertidal	0-1	XXXXXX	XXXXXX	Lucigen MasterPure Complete DNA&RNA Purification Kit
Costa_Rica_4	CR_4	Atlantic	Costa Rica	Manzanillo, Limon, Costa Rica	9.63378	-82.6623	2024-04-17	29.0252	Intertidal	0-1	XXXXXX	XXXXXX	Lucigen MasterPure Complete DNA&RNA Purification Kit
Costa_Rica_5	CR_5	Atlantic	Costa Rica	Manzanillo, Limon, Costa Rica	9.63378	-82.6623	2024-04-17	29.0252	Intertidal	0-1	XXXXXX	XXXXXX	Lucigen MasterPure Complete DNA&RNA Purification Kit
Costa_Rica_6	CR_6	Atlantic	Costa Rica	Manzanillo, Limon, Costa Rica	9.63378	-82.6623	2024-04-17	29.0252	Intertidal	0-1	XXXXXX	XXXXXX	Lucigen MasterPure Complete DNA&RNA Purification Kit
Costa_Rica_7	CR_7	Atlantic	Costa Rica	Manzanillo, Limon, Costa Rica	9.63378	-82.6623	2024-04-17	29.0252	Intertidal	0-1	XXXXXX	XXXXXX	Lucigen MasterPure Complete DNA&RNA Purification Kit
Costa_Rica_8	CR_8	Atlantic	Costa Rica	Manzanillo, Limon, Costa Rica	9.63378	-82.6623	2024-04-17	29.0252	Intertidal	0-1	XXXXXX	XXXXXX	Lucigen MasterPure Complete DNA&RNA Purification Kit
Rocas_Atoll_1	BR_AR1	Atlantic	Rocas Atoll	Rocas Atoll	-3.86528	-33.8088	2024-10-14	27.5439	Intertidal	0-2	XXXXXX	XXXXXX	Lucigen MasterPure Complete DNA&RNA Purification Kit
Rocas_Atoll_2	BR_AR2	Atlantic	Rocas Atoll	Rocas Atoll	-3.86528	-33.8088	2024-10-14	27.5439	Intertidal	0-2	XXXXXX	XXXXXX	Lucigen MasterPure Complete DNA&RNA Purification Kit
Rocas_Atoll_3	BR_AR3	Atlantic	Rocas Atoll	Rocas Atoll	-3.86528	-33.8088	2024-10-14	27.5439	Intertidal	0-2	XXXXXX	XXXXXX	Lucigen MasterPure Complete DNA&RNA Purification Kit
Rio_de_Janeiro_1	BR_RJ1	Atlantic	Rio de Janeiro	Buzios	-22.7542	, -41.90941668280028	2024-01-14	22.9107	intertidal	0-3	XXXXXX	XXXXXX	Lucigen MasterPure Complete DNA&RNA Purification Kit
Rio_de_Janeiro_2	BR_RJ2	Atlantic	Rio de Janeiro	Buzios	-22.7542	, -41.90941668280028	2024-01-14	22.9107	intertidal	0-3	XXXXXX	XXXXXX	Lucigen MasterPure Complete DNA&RNA Purification Kit
Rio_de_Janeiro_3	BR_RJ3	Atlantic	Rio de Janeiro	Buzios	-22.7542	, -41.90941668280028	2024-01-14	22.9107	intertidal	0-3	XXXXXX	XXXXXX	Lucigen MasterPure Complete DNA&RNA Purification Kit
Xavier_1	BR_XI1	Atlantic	Xavier Island	Xavier Island	-27.6118	, -48.390361544367536	2024-12-12	21.4319	Subtidal	0-10	XXXXXX	XXXXXX	Lucigen MasterPure Complete DNA&RNA Purification Kit
Xavier_2	BR_XI2	Atlantic	Xavier Island	Xavier Island	-27.6118	, -48.390361544367536	2024-12-12	21.4319	Subtidal	0-10	XXXXXX	XXXXXX	Lucigen MasterPure Complete DNA&RNA Purification Kit
Trindade_1	BR_TI1	Atlantic	Trindade Island	Trindade Island	21.5955	-158.127	2024-10-12	25.6133	intertidal	intertidal	XXXXXX	XXXXXX	Lucigen MasterPure Complete DNA&RNA Purification Kit
Trindade_2	BR_TI2	Atlantic	Trindade Island	Trindade Island	20.6692	116.923	2024-10-12	25.6133	Subtidal	20-30	XXXXXX	XXXXXX	Lucigen MasterPure Complete DNA&RNA Purification Kit
Trindade_3	BR_TI3	Atlantic	Trindade Island	Trindade Island	20.6692	116.923	2024-10-12	25.6133	Subtidal	0-5	XXXXXX	XXXXXX	Lucigen MasterPure Complete DNA&RNA Purification Kit
Saint_Helena_1	SH_1	Atlantic	Saint Helena	Buttermilk Point	-22.7542	, -41.90941668280028	2024-01-14	22.7052	Subtidal	15	XXXXXX	XXXXXX	Qiagen DNEasy Blood & Tissue
Saint_Helena_2	SH_2	Atlantic	Saint Helena	Windy Cove	-22.7542	, -41.90941668280028	2024-01-14	22.7052	Subtidal		XXXXXX	XXXXXX	Qiagen DNEasy Blood & Tissue
Saint_Vicent_1	SV_1	Atlantic	Saint Vicent Island	Saint Vicent Island	20.6692	116.923	2024-01-22	24.5699	Subtidal	20-30	XXXXXX	XXXXXX	Qiagen DNEasy PowerSoil
Saint_Vicent_2	SV_2	Atlantic	Saint Vicent Island	Saint Vicent Island	20.6692	116.923	2024-01-22	24.5699	Subtidal	0-5	XXXXXX	XXXXXX	Qiagen DNEasy PowerSoil
Saint_Vicent_3	SV_3	Atlantic	Saint Vicent Island	Saint Vicent Island	20.6692	116.923	2024-01-22	24.5699	Subtidal	0-5	XXXXXX	XXXXXX	Qiagen DNEasy PowerSoil
Red_Sea_01	RS_01	Indo Pacific	Red Sea	Titan	19.5708	40.0087	2024-05-17	28.9762	Subtidal	28.4	XXXXXX	XXXXXX	Qiagen DNEasy Blood & Tissue
Red_Sea_02	RS_02	Indo Pacific	Red Sea	Titan	19.5708	40.0087	2024-05-17	28.9762	Subtidal	28.2	XXXXXX	XXXXXX	Qiagen DNEasy Blood & Tissue
Red_Sea_03	RS_03	Indo Pacific	Red Sea	Titan	19.5708	40.0087	2024-05-17	28.9762	Subtidal	28.4	XXXXXX	XXXXXX	Qiagen DNEasy Blood & Tissue
Red_Sea_04	RS_04	Indo Pacific	Red Sea	Titan	19.5708	40.0087	2024-05-17	28.9762	Subtidal	28.2	XXXXXX	XXXXXX	Qiagen DNEasy Blood & Tissue
Red_Sea_05	RS_05	Indo Pacific	Red Sea	Titan	19.5708	40.0087	2024-05-17	28.9762	Subtidal	28.2	XXXXXX	XXXXXX	Qiagen DNEasy Blood & Tissue
Red_Sea_06	RS_06	Indo Pacific	Red Sea	Titan	19.5708	40.0087	2024-05-17	28.9762	Subtidal	28.2	XXXXXX	XXXXXX	Qiagen DNEasy Blood & Tissue
Red_Sea_07	RS_07	Indo Pacific	Red Sea	Titan	19.5708	40.0087	2024-05-17	28.9762	Subtidal	28.2	XXXXXX	XXXXXX	Qiagen DNEasy Blood & Tissue
Red_Sea_08	RS_08	Indo Pacific	Red Sea	Titan	19.5708	40.0087	2024-05-17	28.9762	Subtidal	6	XXXXXX	XXXXXX	Qiagen DNEasy Blood & Tissue
Red_Sea_09	RS_09	Indo Pacific	Red Sea	Titan	19.5708	40.0087	2024-05-17	28.9762	Subtidal	5	XXXXXX	XXXXXX	Qiagen DNEasy Blood & Tissue
Red_Sea_10	RS_10	Indo Pacific	Red Sea	Titan	19.5708	40.0087	2024-05-17	28.9762	Subtidal	5	XXXXXX	XXXXXX	Qiagen DNEasy Blood & Tissue
Maldives_1	MA_1	Indo Pacific	Maldives	Maldives	9.63378	-82.6622	2024-05-17	29.8081	Intertidal	0-1	XXXXXX	XXXXXX	Qiagen DNEasy Blood & Tissue
Maldives_2	MA_2	Indo Pacific	Maldives	Maldives	9.63378	-82.6622	2024-05-17	29.8081	Intertidal	0-1	XXXXXX	XXXXXX	Qiagen DNEasy Blood & Tissue
Maldives_3	MA_3	Indo Pacific	Maldives	Maldives	9.63378	-82.6622	2024-05-17	29.8081	Intertidal	0-1	XXXXXX	XXXXXX	Qiagen DNEasy Blood & Tissue
Maldives_4	MA_4	Indo Pacific	Maldives	Maldives	9.63378	-82.6623	2024-05-17	29.8081	Intertidal	0-1	XXXXXX	XXXXXX	Qiagen DNEasy Blood & Tissue
Maldives_5	MA_5	Indo Pacific	Maldives	Maldives	9.63378	-82.6623	2024-05-17	29.8081	Intertidal	0-1	XXXXXX	XXXXXX	Qiagen DNEasy Blood & Tissue
Dongsha_Atoll_1	DG_1	Indo Pacific	Dongsha Atoll	Outer atoll	-3.86528	-33.8088	2024-06-17	26.8897	Intertidal	0-2	XXXXXX	XXXXXX	Qiagen DNEasy Blood & Tissue
Dongsha_Atoll_2	DG_2	Indo Pacific	Dongsha Atoll	Outer atoll	20.6692	116.923	2024-06-17	26.8897	Subtidal	0-5	XXXXXX	XXXXXX	Qiagen DNEasy Blood & Tissue
Dongsha_Atoll_3	DG_3	Indo Pacific	Dongsha Atoll	Outer atoll	20.6692	116.923	2024-06-17	26.8897	Subtidal	0-5	XXXXXX	XXXXXX	Qiagen DNEasy Blood & Tissue
Dongsha_Atoll_4	DG_4	Indo Pacific	Dongsha Atoll	Outer atoll	20.6692	116.923	2024-06-17	26.8897	Subtidal	0-5	XXXXXX	XXXXXX	Qiagen DNEasy Blood & Tissue
Dongsha_Atoll_5	DG_5	Indo Pacific	Dongsha Atoll	Outer atoll	20.6692	116.923	2024-06-17	26.8897	Subtidal	0-5	XXXXXX	XXXXXX	Qiagen DNEasy Blood & Tissue
Dongsha_Atoll_6	DG_6	Indo Pacific	Dongsha Atoll	Outer atoll	20.6692	116.923	2024-06-17	26.8897	Subtidal	0-5	XXXXXX	XXXXXX	Qiagen DNEasy Blood & Tissue
Dongsha_Atoll_7	DG_7	Indo Pacific	Dongsha Atoll	Outer atoll	20.6692	116.923	2024-06-17	26.8897	Subtidal	0-5	XXXXXX	XXXXXX	Qiagen DNEasy Blood & Tissue
Dongsha_Atoll_8	DG_8	Indo Pacific	Dongsha Atoll	Outer atoll	20.6692	116.923	2024-06-17	26.8897	Subtidal	0-5	XXXXXX	XXXXXX	Qiagen DNEasy Blood & Tissue
Dongsha_Atoll_9	DG_9	Indo Pacific	Dongsha Atoll	Outer atoll	20.6692	116.923	2024-06-17	26.8897	Subtidal	20-30	XXXXXX	XXXXXX	Qiagen DNEasy Blood & Tissue
Dongsha_Atoll_10	DG_10	Indo Pacific	Dongsha Atoll	Outer atoll	20.6692	116.923	2024-06-17	26.8897	Subtidal	20-30	XXXXXX	XXXXXX	Qiagen DNEasy Blood & Tissue
Okinawa_1	JP_OK_1	Indo Pacific	Okinawa	Mizugama	26.3601	127.74	2024-04-18	25.7306	intertidal	1.5	XXXXXX	XXXXXX	Qiagen DNEasy Blood & Tissue
Okinawa_2	JP_OK_2	Indo Pacific	Okinawa	Mizugama	26.3601	127.74	2024-04-18	25.7306	intertidal	2	XXXXXX	XXXXXX	Qiagen DNEasy Blood & Tissue
Okinawa_3	JP_OK_3	Indo Pacific	Okinawa	Mizugama	26.3601	127.74	2024-04-18	25.7306	intertidal	2	XXXXXX	XXXXXX	Qiagen DNEasy Blood & Tissue
Okinawa_4	JP_OK_4	Indo Pacific	Okinawa	Mizugama	26.3601	127.74	2024-04-18	25.7306	intertidal	2	XXXXXX	XXXXXX	Qiagen DNEasy Blood & Tissue
Okinawa_5	JP_OK_5	Indo Pacific	Okinawa	Mizugama	26.3601	127.74	2024-04-18	25.7306	intertidal	2	XXXXXX	XXXXXX	Qiagen DNEasy Blood & Tissue
Okinawa_6	JP_OK_6	Indo Pacific	Okinawa	Mizugama	-3.86528	-33.8088	2024-04-18	25.7306	Intertidal	0-2	XXXXXX	XXXXXX	Qiagen DNEasy Blood & Tissue
Okinawa_7	JP_OK_7	Indo Pacific	Okinawa	Mizugama	-3.86528	-33.8088	2024-04-18	25.7306	Intertidal	0-2	XXXXXX	XXXXXX	Qiagen DNEasy Blood & Tissue
Okinawa_8	JP_OK_8	Indo Pacific	Okinawa	Mizugama	9.63378	-82.6622	2024-04-18	25.7306	Intertidal	0-1	XXXXXX	XXXXXX	Qiagen DNEasy Blood & Tissue
Okinawa_9	JP_OK_9	Indo Pacific	Okinawa	Onna	21.5955	-158.127	2024-07-22	25.7306	intertidal	0-5	XXXXXX	XXXXXX	Lucigen MasterPure Complete DNA&RNA Purification Kit
Iotorishima_1	JP_IO_1	Indo Pacific	Iotorishima	Iowtoroshima 2020.09.15 CON	27.8624	, 128.2267690471321	2024-09-20	25.4328	intertidal	1 TO 2	XXXXXX	XXXXXX	Qiagen DNEasy PowerSoil
Iotorishima_2	JP_IO_2	Indo Pacific	Iotorishima	Iowtoroshima 2020.09.15 CON	27.8624	, 128.2267690471321	2024-09-20	25.4328	intertidal	1 TO 2	XXXXXX	XXXXXX	Qiagen DNEasy PowerSoil
Iotorishima_3	JP_IO_3	Indo Pacific	Iotorishima	Iowtoroshima 2020.09.15 CON	27.8624	, 128.2267690471321	2024-09-20	25.4328	intertidal	1 TO 2	XXXXXX	XXXXXX	Qiagen DNEasy PowerSoil
Iotorishima_4	JP_IO_4	Indo Pacific	Iotorishima	Iowtoroshima 2020.09.15 CON	27.8624	, 128.2267690471321	2024-09-20	25.4328	intertidal	1 TO 2	XXXXXX	XXXXXX	Qiagen DNEasy PowerSoil
Iotorishima_5	JP_IO_5	Indo Pacific	Iotorishima	Iowtoroshima 2020.09.15 CON	27.8624	, 128.2267690471321	2024-09-20	25.4328	intertidal	1 TO 2	XXXXXX	XXXXXX	Qiagen DNEasy PowerSoil
Iotorishima_6	JP_IO_6	Indo Pacific	Iotorishima	Iowtoroshima 2020.09.15 CON	27.8624	, 128.2267690471321	2024-09-20	25.4328	intertidal	1 TO 2	XXXXXX	XXXXXX	Qiagen DNEasy PowerSoil
Iotorishima_7	JP_IO_7	Indo Pacific	Iotorishima	Iowtoroshima 2020.09.15 CON	27.8624	, 128.2267690471321	2024-09-20	25.4328	intertidal	1 TO 2	XXXXXX	XXXXXX	Qiagen DNEasy PowerSoil
Iotorishima_8	JP_IO_8	Indo Pacific	Iotorishima	Iotorishima	9.63378	-82.6623	2024-09-20	25.4328	Intertidal	0-1	XXXXXX	XXXXXX	Qiagen DNEasy PowerSoil
Iotorishima_9	JP_IO_9	Indo Pacific	Iotorishima	Iotorishima	21.5955	-158.127	2024-09-20	25.4328	intertidal	intertidal	XXXXXX	XXXXXX	Qiagen DNEasy PowerSoil
Iotorishima_10	JP_IO_10	Indo Pacific	Iotorishima	Iotorishima	21.5955	-158.127	2024-09-20	25.4328	intertidal	intertidal	XXXXXX	XXXXXX	Qiagen DNEasy PowerSoil
Iotorishima_11	JP_IO_11	Indo Pacific	Iotorishima	Iotorishima	21.5955	-158.127	2024-09-20	25.4328	intertidal	intertidal	XXXXXX	XXXXXX	Qiagen DNEasy PowerSoil
Iotorishima_12	JP_IO_12	Indo Pacific	Iotorishima	Iotorishima	27.8624	, 128.2267690471321	2024-09-20	25.4328	Subtidal		XXXXXX	XXXXXX	Qiagen DNEasy PowerSoil
Iotorishima_13	JP_IO_13	Indo Pacific	Iotorishima	Iotorishima	27.8624	, 128.2267690471321	2024-09-20	25.4328	Subtidal		XXXXXX	XXXXXX	Qiagen DNEasy PowerSoil
Iotorishima_14	JP_IO_14	Indo Pacific	Iotorishima	Iotorishima	27.8624	, 128.2267690471321	2024-09-20	25.4328	Subtidal		XXXXXX	XXXXXX	Monarch nucleic acid purification NCB
Iotorishima_15	JP_IO_15	Indo Pacific	Iotorishima	Iotorishima	27.8624	, 128.2267690471321	2024-09-20	25.4328	Subtidal		XXXXXX	XXXXXX	Monarch Nucleic Acid Purification
Iotorishima_16	JP_IO_16	Indo Pacific	Iotorishima	Iotorishima	27.8624	, 128.2267690471321	2024-09-20	25.4328	Subtidal		XXXXXX	XXXXXX	Monarch nucleic acid purification
Iotorishima_17	JP_IO_17	Indo Pacific	Iotorishima	Iotorishima	27.8624	, 128.2267690471321	2024-09-20	25.4328	Subtidal		XXXXXX	XXXXXX	Monarch nucleic acid purification NCB
Iotorishima_18	JP_IO_18	Indo Pacific	Iotorishima	Iotorishima	27.8624	, 128.2267690471321	2024-09-20	25.4328	Subtidal		XXXXXX	XXXXXX	Monarch nucleic acid purification NCB
Ogasawara_1	JP_OG_1	Indo Pacific	Ogasawara		27.0426	, 142.21445904993402	2024-11-18	24.3472	Subtidal	20.6	XXXXXX	XXXXXX	Qiagen DNEasy Blood & Tissue
Ogasawara_2	JP_OG_2	Indo Pacific	Ogasawara		27.0426	, 142.21445904993402	2024-11-18	24.3472	Subtidal	20.6	XXXXXX	XXXXXX	Qiagen DNEasy Blood & Tissue
Ogasawara_3	JP_OG_3	Indo Pacific	Ogasawara		27.0426	, 142.21445904993402	2024-11-18	24.3472	Subtidal	17.3	XXXXXX	XXXXXX	Qiagen DNEasy Blood & Tissue
Ogasawara_4	JP_OG_4	Indo Pacific	Ogasawara		27.0426	, 142.21445904993402	2024-11-18	24.3472	Subtidal	9	XXXXXX	XXXXXX	Qiagen DNEasy Blood & Tissue
Ogasawara_5	JP_OG_5	Indo Pacific	Ogasawara		27.0426	, 142.21445904993402	2024-11-18	24.3472	Subtidal	8.5	XXXXXX	XXXXXX	Qiagen DNEasy Blood & Tissue
Palau_1	PA_1	Indo Pacific	Palau	Palau	7.53991	134.467	2024-12-17	29.5708	Subtidal		XXXXXX	XXXXXX	Qiagen DNEasy Blood & Tissue
Palau_2	PA_2	Indo Pacific	Palau	Palau	7.53991	134.467	2024-12-17	29.5708	Subtidal		XXXXXX	XXXXXX	Qiagen DNEasy Blood & Tissue
Palau_3	PA_3	Indo Pacific	Palau	Palau	7.53991	134.467	2024-12-17	29.5708	Subtidal		XXXXXX	XXXXXX	Qiagen DNEasy Blood & Tissue
Palau_4	PA_4	Indo Pacific	Palau	Palau	7.53991	134.467	2024-12-17	29.5708	Subtidal		XXXXXX	XXXXXX	Qiagen DNEasy Blood & Tissue
Palau_5	PA_5	Indo Pacific	Palau	Palau	7.53991	134.467	2024-12-17	29.5708	Subtidal		XXXXXX	XXXXXX	Qiagen DNEasy Blood & Tissue
Palau_6	PA_6	Indo Pacific	Palau	Palau	7.53991	134.467	2024-12-17	29.5708	Subtidal		XXXXXX	XXXXXX	Qiagen DNEasy Blood & Tissue
Palau_7	PA_7	Indo Pacific	Palau	Palau	7.53991	134.467	2024-12-17	29.5708	Subtidal		XXXXXX	XXXXXX	Qiagen DNEasy Blood & Tissue
Palau_8	PA_8	Indo Pacific	Palau	Palau	7.53991	134.467	2024-12-17	29.5708	Subtidal		XXXXXX	XXXXXX	Qiagen DNEasy Blood & Tissue
Palau_9	PA_9	Indo Pacific	Palau	Palau	7.53991	134.467	2024-12-17	29.5708	Subtidal		XXXXXX	XXXXXX	Qiagen DNEasy Blood & Tissue
Palau_10	PA_10	Indo Pacific	Palau	Palau	7.53991	134.467	2024-12-17	29.5708	Subtidal		XXXXXX	XXXXXX	Qiagen DNEasy Blood & Tissue
Palau_11	PA_11	Indo Pacific	Palau	Palau	7.53991	134.467	2024-12-17	29.5708	Subtidal		XXXXXX	XXXXXX	Qiagen DNEasy Blood & Tissue
New_Caledonia_1	NC_1	Indo Pacific	New Caledonia	Titan	19.5708	40.0087	2024-04-17	25.4496	Subtidal	5	XXXXXX	XXXXXX	Qiagen DNEasy Blood & Tissue
New_Caledonia_2	NC_2	Indo Pacific	New Caledonia	Chesterfields Islands	-20.8644	158.996	2024-04-17	25.4496	Subtidal		XXXXXX	XXXXXX	Qiagen DNEasy Blood & Tissue
New_Caledonia_3	NC_3	Indo Pacific	New Caledonia	Chesterfields Islands	-20.8644	158.996	2024-04-17	25.4496	Subtidal	14	XXXXXX	XXXXXX	Qiagen DNEasy Blood & Tissue
New_Caledonia_4	NC_4	Indo Pacific	New Caledonia	Chesterfields Islands	-20.8644	158.996	2024-04-17	25.4496	Subtidal	10 to 13	XXXXXX	XXXXXX	Qiagen DNEasy Blood & Tissue
New_Caledonia_5	NC_5	Indo Pacific	New Caledonia	Chesterfields Islands	-20.8644	158.996	2024-04-17	25.4496	Subtidal	10 to 13	XXXXXX	XXXXXX	Qiagen DNEasy Blood & Tissue
New_Caledonia_6	NC_6	Indo Pacific	New Caledonia	Chesterfields Islands	-20.8644	158.996	2024-04-17	25.4496	Subtidal		XXXXXX	XXXXXX	Qiagen DNEasy Blood & Tissue
New_Caledonia_7	NC_7	Indo Pacific	New Caledonia	Chesterfields Islands	-20.8644	158.996	2024-04-17	25.4496	Subtidal		XXXXXX	XXXXXX	Qiagen DNEasy Blood & Tissue
New_Caledonia_8	NC_8	Indo Pacific	New Caledonia	Chesterfields Islands	-20.8644	158.996	2024-04-17	25.4496	Subtidal		XXXXXX	XXXXXX	Qiagen DNEasy Blood & Tissue
Hawaii_1	HW_1	Indo Pacific	Hawaii	Titan	19.5708	40.0087	2024-10-20	26.4396	Subtidal	5	XXXXXX	XXXXXX	Qiagen DNEasy PowerSoil
Hawaii_2	HW_2	Indo Pacific	Hawaii	Chesterfields Islands	-20.8644	158.996	2024-10-20	26.4396	Subtidal		XXXXXX	XXXXXX	Qiagen DNEasy PowerSoil
Hawaii_3	HW_3	Indo Pacific	Hawaii	Chesterfields Islands	-20.8644	158.996	2024-10-20	26.4396	Subtidal	14	XXXXXX	XXXXXX	Qiagen DNEasy PowerSoil
Hawaii_4	HW_4	Indo Pacific	Hawaii	Chesterfields Islands	-20.8644	158.996	2024-10-20	26.4396	Subtidal	10 to 13	XXXXXX	XXXXXX	Qiagen DNEasy PowerSoil
Hawaii_5	HW_5	Indo Pacific	Hawaii	North shore, Oahu, Hawaii	21.5955	-158.127	2024-10-20	26.4396	intertidal	intertidal	XXXXXX	XXXXXX	Qiagen DNEasy PowerSoil
Hawaii_6	HW_6	Indo Pacific	Hawaii	Chesterfields Islands	-20.8644	158.996	2024-10-20	26.4396	Subtidal	10 to 13	XXXXXX	XXXXXX	Qiagen DNEasy PowerSoil
Hawaii_7	HW_7	Indo Pacific	Hawaii	Chesterfields Islands	-20.8644	158.996	2024-10-20	26.4396	Subtidal		XXXXXX	XXXXXX	Qiagen DNEasy PowerSoil
Hawaii_8	HW_8	Indo Pacific	Hawaii	Chesterfields Islands	-20.8644	158.996	2024-10-20	26.4396	Subtidal		XXXXXX	XXXXXX	Qiagen DNEasy PowerSoil
Hawaii_9	HW_9	Indo Pacific	Hawaii	North shore, Oahu, Hawaii	21.5955	-158.127	2024-10-20	26.4396	intertidal	intertidal	XXXXXX	XXXXXX	Qiagen DNEasy PowerSoil
Hawaii_10	HW_10	Indo Pacific	Hawaii	Oahu, Hawaii	21.5955	-158.127	2024-10-20	26.4396	intertidal	intertidal	XXXXXX	XXXXXX	Qiagen DNEasy PowerSoil
Hawaii_11	HW_11	Indo Pacific	Hawaii	Chesterfields Islands	-20.8644	158.996	2024-10-20	26.4396	Subtidal		XXXXXX	XXXXXX	Qiagen DNEasy PowerSoil
Hawaii_12	HW_12	Indo Pacific	Hawaii	North shore, Oahu, Hawaii	21.5955	-158.127	2024-10-20	26.4396	intertidal	intertidal	XXXXXX	XXXXXX	Qiagen DNEasy PowerSoil
Hawaii_13	HW_13	Indo Pacific	Hawaii	North shore, Oahu, Hawaii	21.5955	-158.127	2024-10-20	26.4396	intertidal	intertidal	XXXXXX	XXXXXX	Qiagen DNEasy PowerSoil
