## Supplemental Table 5 for "Coral microbiomes from the Atlantic and Indo-Pacific oceans have the same alpha diversity but different composition"

### Sheet: ESM2
ESM Table 5: Ten most common organisms associated with Palythoa at phyla, class, family, and genus level. Ranks are shown by the sum of reads in total global samples, samples from the Atlantic Ocean (AO), and samples from the Indo-Pacific Ocean (IPO). Underlined taxa show groups that were ranked only in AO or IPO. Taxa names are according to taxonomic assignment using the RDP61 and PR262 database…
		Globally		Atlantic Ocean		Indo-Pacific Ocean
		Taxonomic group	Sum of reads	Taxonomic group	Sum of reads	Taxonomic group	Sum of reads
Prokaryotes	Phyla	Proteobacteria	4409791	Proteobacteria	981151	Proteobacteria	3426235							4407386
		Bacteroidetes	508094	Bacteroidetes	74442	Bacteroidetes	432923							507365
		Tenericutes	211955	Verrucomicrobia	32081	Tenericutes	191989							211954
		Verrucomicrobia	127276	Tenericutes	19965	Verrucomicrobia	95032							127113
		Actinobacteria	77708	Actinobacteria	16710	Firmicutes	66371
		Firmicutes	77390	Firmicutes	10982	Actinobacteria	60892
		Acidobacteria	64838	Acidobacteria	9479	Acidobacteria	55172
		Campilobacterota	43086	Fusobacteria	8593	Campilobacterota	40413
		Planctomycetes	34404	Spirochaetes	5406	Planctomycetes	29067
		Chlamydiae	19692	Planctomycetes	5250	Chlamydiae	19069
		other	69737	other	11052	other	47866
	Class	Gammaproteobacteria	2685694	Gammaproteobacteria	633040	Gammaproteobacteria	2051553							5170958
		Alphaproteobacteria	1450934	Alphaproteobacteria	301551	Alphaproteobacteria	1148546
		Flavobacteriia	245438	Flavobacteriia	39328	Flavobacteriia	205851
		Mollicutes	128724	Verrucomicrobiae	25636	Mollicutes	127438							16732
		Cytophagia	87938	Cytophagia	14470	Saprospiria	74419
		Verrucomicrobiae	86893	Actinobacteria	13162	Cytophagia	73319
		Saprospiria	83460	Bacilli	9780	Verrucomicrobiae	61201
		Deltaproteobacteria	60358	Saprospiria	8917	Deltaproteobacteria	56158
		Actinobacteria	49644	Fusobacteriia	8593	Campylobacteria	40351
		Bacilli	45075	Acidobacteria_Gp10	4895	Actinobacteria	36452
		other	309534	other	33643	other	262235
	Families	Endozoicomonadaceae	1147445	Endozoicomonadaceae	341137	Endozoicomonadaceae	806297
		Rhodobacteraceae	570281	Rhodobacteraceae	173441	Rhodobacteraceae	396613
		Vibrionaceae	452452	Vibrionaceae	103003	Vibrionaceae	349303
		Flavobacteriaceae	210058	Flavobacteriaceae	32812	Flavobacteriaceae	177054
		Alteromonadaceae	168089	Alteromonadaceae	21539	Alteromonadaceae	146509
		Pseudoalteromonadaceae	109832	Pseudoalteromonadaceae	19464	Pseudoalteromonadaceae	90335
		Moraxellaceae	90578	Rubritaleaceae	19359	Moraxellaceae	83445
		Oceanospirillaceae	79977	Oceanospirillaceae	18378	Oceanospirillaceae	61576
		Rubritaleaceae	53988	Fusobacteriaceae	8575	Arcobacteraceae	36955
		Arcobacteraceae	39426	Moraxellaceae	7125	Rubritaleaceae	34618
		other	653734	other	98937	other	548141
	Genera	Endozoicomonas	1140048	Endozoicomonas	340308	Endozoicomonas	799730
		Vibrio	351269	Vibrio	78622	Vibrio	272551
		Alteromonas	125206	Alteromonas	39064	Ruegeria	108325
		Ruegeria	82003	Photobacterium	18208	Rubritalea	56872
		Photobacterium	71606	Acinetobacter	16867	Alteromonas	49827
		Pseudoalteromonas	59970	Pseudoalteromonas	14707	Photobacterium	48024
		Acinetobacter	53531	Ruegeria	11927	Pseudoalteromonas	42929
		Rubritalea	46039	Tenacibaculum	7106	Cetobacterium	34056
		Tenacibaculum	41012	Sphingomonas	6946	Tenacibaculum	28670
		Sphingomonas	31615	Rubritalea	6798	Staphylococcus	27828
		other	670147	other	99972	other	562341
Eukaryotes	Phyla	Alveolata-Dinoflagellata	5172532	Alveolata-Dinoflagellata	1162262	Alveolata-Dinoflagellata	4008696
		Alveolata-Apicomplexa	66757	Alveolata-Apicomplexa	64714	Rhodophyta	13970
		Rhodophyta	17434	Rhodophyta	3449	Stramenopiles-Gyrista	13409
		Stramenopiles-Gyrista	16818	Stramenopiles-Gyrista	3323	Opisthokonta-Fungi	4537
		Opisthokonta-Fungi	5056	Opisthokonta-Fungi	491	Alveolata-Ciliophora	2233
		Alveolata-Ciliophora	2568	Alveolata-Ciliophora	326	Alveolata-Apicomplexa	2037
		Chlorophyta	1601	Stramenopiles-Bigyra	103	Chlorophyta	1515
		Stramenopiles-Bigyra	763	Chlorophyta	69	Opisthokonta-Ichthyosporea	665
		Opisthokonta-Ichthyosporea	708	Opisthokonta-Ichthyosporea	43	Stramenopiles-Bigyra	654
		Alveolata-Chrompodellids	250	Rhizaria-Cercozoa	13	Alveolata-Chrompodellids	244
		other	319	other	28	other	278
	Class	Dinophyceae	5171900	Dinophyceae	1162041	Dinophyceae	4008287
		Coccidiomorphea	66625	Coccidiomorphea	64592	Florideophyceae	13970
		Florideophyceae	17434	Florideophyceae	3449	Bacillariophyceae	11687
		Bacillariophyceae	14321	Bacillariophyceae	2558	Ascomycota	3636
		Ascomycota	3781	Basidiomycota	353	Coccidiomorphea	2031
		Basidiomycota	1271	Mediophyceae	188	Ulvophyceae	1112
		Ulvophyceae	1165	Spirotrichea	162	Phyllopharyngea	940
		Phyllopharyngea	995	Chrysophyceae	150	Basidiomycota	901
		Oligohymenophorea	932	Ascomycota	134	Oligohymenophorea	839
		Coscinodiscophyceae	723	Gregarinomorphea	118	Coscinodiscophyceae	708
		other	4170	other	485	other	3236
	Families	Symbiodiniaceae	5156861	Symbiodiniaceae	1157728	Symbiodiniaceae	3997610
		Corallicolidae	66168	Corallicolidae	64586	Corallinales	6586
		Corallinales	9507	Corallinales	2916	Ceramiaceae	3974
		Ceramiaceae	3984	Pyrocystaceae	1132	Gigartinales	2002
		Gigartinales	2483	Gigartinales	479	Eurotiomycetes	1939
		Eurotiomycetes	1967	Exobasidiomycetes	309	Corallicolidae	1580
		Pyrocystaceae	1191	Ochromonadaceae	150	Ulvales-relatives	971
		Exobasidiomycetes	1054	Bacillariaceae	134	Ephelotidae	804
		Ulvales-relatives	1022	Ganymedidae	111	Exobasidiomycetes	733
		Ephelotidae	804	Blastodiniaceae	97	Rhynosporidae	654
		other	9271	other	839	other	7372
	Genera	Cladocopium	4935368	Cladocopium	1147153	Cladocopium	3786795
		Anthozoaphila	58272	Anthozoaphila	58233	Ceramium	3330
		Ceramium	3331	Ostreopsis	926	Hypnea	1840
		Hypnea	1840	Peyssonnelia	479	Neogoniolithon	1731
		Neogoniolithon	1731	Exobasidiomycetes	232	Jania	1228
		Jania	1229	Hydrolithon	203	Ephelota	804
		Ostreopsis	980	Gambierdiscus	194	Melosira	510
		Ephelota	804	Symbiodinium	172	Phaeophila	471
		Peyssonnelia	574	Psammodictyon	128	Malassezia	406
		Melosira	511	Ganymedes	111	Psammodictyon	377
		other	8225	other	671	other	5394
