## Supplemental Table 6 for "Coral microbiomes from the Atlantic and Indo-Pacific oceans have the same alpha diversity but different composition"

### Sheet: ESM_Table4_Adonis
ESM Table 6: Adonis (999 permutations) to test differences in the composition of microbes associated with Palythoa according to temperature, ocean, and region of the sampling location.
Prokaryotes
	Df	Sum of squares	R2	F	Pr(>F)
Temperature	1	1.24	0.03	7.27	0.001***
Ocean	1	4.39	0.1	25.64	0.001***
Region	14	18.75	0.45	7.81	0.001***
Residual	100	17.15	0.41
Total	116	41.55	1
Eukaryotes
	Df	Sum of squares	R2	F	Pr(>F)
Temperature	1	1.42	0.02	3.7	0.001***
Ocean	1	1.6	0.02	4.2	0.001***
Region	14	12.65	0.23	2.35	0.001***
Residual	100	38.44	0.71
Total	116	54.14	1
Symbiodiniaceae
	Df	Sum of squares	R2	F	Pr(>F)
Temperature	1	0.59	0.01	4.4	0.001***
Ocean	1	4.79	0.13	35.5	0.001***
Region	15	16.32	0.46	8.05	0.001***
Residual	99	13.37	0.38
Total	116	35.08	1
