## Supplemental Table 8 for "Coral microbiomes from the Atlantic and Indo-Pacific oceans have the same alpha diversity but different composition"

### Sheet: Dunntest
ESM Table 8: Differences in the diversity of each group of taxa between the Atlantic and Indo-Pacific oceans were examined by a post-hoc Dunn’s Test. Taxa names are according to taxonomic assignment using the RDP61 and PR262 databases.
Prokaryotes		Eukaryotes		Symbiodiniaceae
Taxa	p value	Taxa	p value	Taxa	p value
Phyla		Phyla		Genera
Proteobacteria	0.409898	Alveolata-Dinoflagellata	0.808199	Cladocopium	0.4x10^-10*
Unclassified	0.186052	Unclassified	0.563074	Durisdinium	0.0209199
Verrucomicrobia	0.703723	Opisthokonta-Fungi	0.0134399	Brevolium	0.0746099
Firmicutes	0.415113	Stramenopiles-Gyrista	0.745815	Symbiodinium	0.0307608
Bacteroidetes	0.803254	Alveolata-Apicomplexa	1.5x10^-6*
Planctomycetes	0.306844	Alveolata-Ciliophora	0.673245
Acidobacteria	0.964136	Stramenopiles-Bigyra	0.879871
Campilobacterota	0.157566	Alveolata-Chrompodellids	0.121879
Lentisphaerae	0.213851	Alveolata-Perkinsea	NaN
Actinobacteria	0.631782	Metamonada-Fornicata	NaN
Chloroflexi	0.917287	Opisthokonta-Choanoflagellata	NaN
Nitrospirae	0.274339	Rhizaria-Cercozoa	0.393357
Chlamydiae	0.04*	Rhizaria-Radiolaria	0.574867
Candidatus_Saccharibacteria	0.560045	Opisthokonta-Ichthyosporea	0.327128
Latescibacteria	0.574867	Class
Balneolaeota	0.752441	Dinophyceae	0.813152
Spirochaetes	0.6138	Florideophyceae	0.72806
Rhodothermaeota	0.822309	Basidiomycota	0.0336259
Deinococcus-Thermus	0.717631	Coscinodiscophyceae	0.101987
Fusobacteria	0.555517	Coccidiomorphea	2.89690280328186E-06*
Tenericutes	0.701042	Bacillariophyceae	0.747689
Nitrospinae	0.25987	Ascomycota	0.256163
Poribacteria	0.425659	Chrysophyceae	NaN
Chlorobi	NaN	Unclassified	0.625931
Deferribacteres	0.547541	Oligohymenophorea	0.20195
Ignavibacteriae	NaN	Ulvophyceae	0.0642939
Gemmatimonadetes	NaN	Spirotrichea	0.959539
Armatimonadetes	NaN	Trebouxiophyceae	0.518967
Hydrogenedentes	NaN	Mediophyceae	0.112027
Marinimicrobia	NaN	Sagenista	0.281151
Thaumarchaeota	NaN	Gregarinomorphea	0.0746099
Class		Colpodellidea	0.121879
Gammaproteobacteria	0.706247	Noctilucophyceae	NaN
Unclassified	0.196909	Phyllopharyngea	0.0746099
Alphaproteobacteria	0.711	Pelagophyceae	NaN
Opitutae	0.79107	Syndiniales	0.101991
Clostridia	0.0119137	Bicoecea	NaN
Saprospiria	0.956248	Choanoflagellatea	NaN
Verrucomicrobiae	0.526474	Chlorarachniophyceae:nucl	NaN
Planctomycetacia	0.315063	Chlorodendrophyceae	0.0746099
Oligoflexia	0.244511	Colpodea	NaN
Cytophagia	0.857893	Polycystinea	NaN
Deltaproteobacteria	0.809091	Opalozoa	0.0746099
Flavobacteriia	0.974519	Endomyxa	NaN
Acidobacteria_Gp10	0.608068	Palmophyllophyceae	NaN
Campylobacteria	0.16202	Chlorophyceae	NaN
Bacilli	0.0595416	Ichthyophonida	0.574867
Bacteroidia	0.455864	Prymnesiophyceae	NaN
Actinobacteria	0.621748	RAD-B	0.574867
Acidobacteria_Gp9	0.567694	Prasino-Clade-9	NaN
Caldilineae	0.372515	Mantamonadida	NaN
Nitrospira	0.321722	MOCH-5	NaN
Acidobacteria_Gp22	0.814837	Nibbleridea	NaN
Phycisphaerae	0.312824	Elardia	NaN
Acidimicrobiia	0.927411	Chloropicophyceae	NaN
Acidobacteria_Gp26	0.362843	Apusomonadidae	NaN
Betaproteobacteria	0.467306	Chytridiomycota	NaN
Chlamydiia	0.0330497	Dermocystida	NaN
Acidobacteria_Gp21	NaN	Family
Saccharibacteria_genera_incertae_sedis	0.935307	Symbiodiniaceae	0.813152
Lentisphaeria	0.76709	Unclassified	0.682644
Latescibacteria_genera_incertae_sedis	0.574867	Exobasidiomycetes	0.453268
Balneolia	0.752441	Melosiraceae	0.425659
Spirochaetia	0.722064	Corallicolidae	1.28288337495193E-08*
Blastocatellia	0.0650343	Dothideomycetes	0.574867
Thermoleophilia	NaN	Sordariomycetes	NaN
Acidobacteria_Gp6	0.97794	Ochromonadaceae	NaN
Rhodothermia	0.99418	Bacillariaceae	0.964293
Chitinophagia	0.578811	Vaginicolidae	NaN
Deinococci	0.393357	Licnophoridae	0.574867
Acidobacteria_Gp3	0.833053	Pezizomycetes	NaN
Erysipelotrichia	0.255791	Philasterida	0.425659
Negativicutes	0.574867	Ulnariaceae	NaN
Fusobacteriia	0.555517	Thalassiosiraceae	NaN
Subdivision3	0.838942	Ceramiaceae	0.574867
Mollicutes	0.192655	Labyrinthulaceae	0.596185
Anaerolineae	NaN	Pyrocystaceae	0.000705298
Poribacteria_genera_incertae_sedis	0.425659	Naviculaceae	0.269223
Acidobacteria_Gp11	NaN	Ganymedidae	NaN
Sphingobacteriia	0.0746099	Agaricomycetes	0.0746099
Coriobacteriia	NaN	Blastodiniaceae	0.574867
Acidobacteria_Gp23	NaN	Licmophoraceae	0.425659
Chlorobia	NaN	Vitrellaceae	0.0651262
Spartobacteria	0.201943	Rhodomelaceae	0.32714
Deferribacteres	0.547541	Hemidiscaceae	NaN
Ignavibacteria	NaN	Suessiaceae	NaN
Armatimonadetes_gp5	NaN	Foettingeriidae	NaN
Nitrospinia	NaN	Thraustochytriaceae	0.574867
Marinimicrobia_genera_incertae_sedis	NaN	Pleurosigmataceae	0.574867
o:Nitrosopumilales	NaN	Noctilucaceae	NaN
Hydrogenophilalia	NaN	Sarcinochrysidaceae	NaN
Acidobacteria_Gp17	0.574867	Mastogloiaceae	0.574867
Family		Hyalodiscaceae	NaN
Endozoicomonadaceae	0.63056	Ephelotidae	NaN
Unclassified	0.447141	Caviomonadidae	NaN
Rhodobacteraceae	0.848019	Berkeleyaceae	NaN
Puniceicoccaceae	0.576252	Cyclophoraceae	NaN
Lachnospiraceae	0.0832594	Caecitellaceae	NaN
Pirellulaceae	0.452568	Gymnodiniaceae	0.80561
Francisellaceae	0.377779	Paraliaceae	NaN
Vibrionaceae	0.0857187	Lynchellidae_1	NaN
Colwelliaceae	0.897275	Grammatophoraceae	NaN
Alteromonadaceae	0.166407	MAST-9	NaN
Gp10	0.734183	Monosigidae_Group_A	NaN
Arcobacteraceae	0.142744	Wallemiales	NaN
Flavobacteriaceae	0.938895	Koernerellacae	NaN
Pseudoalteromonadaceae	0.685073	Surirellaceae	NaN
Planococcaceae	NaN	Eurotiomycetes	0.65897
Halieaceae	0.641709	Cocconeidaceae	NaN
Cellvibrionaceae	0.25834	Unclassifienucl	NaN
Reichenbachiellaceae	0.841766	Chlorodendraceae	0.0746099
Saprospiraceae	0.55154	Orthodonellidae	NaN
Kiloniellaceae	0.32714	Platyophryida	NaN
Nannocystaceae	0.684299	Odontellaceae	NaN
Flammeovirgaceae	0.385693	Hartmannulidae	NaN
Xanthomonadaceae	0.688339	Sphaerozoidae	NaN
Bacillaceae_1	0.0773252	Dysteriidae	NaN
Cryomorphaceae	0.87496	Bonnemaisoniaceae	NaN
Promicromonosporaceae	NaN	MAST-3	0.0746099
Gp9	0.62546	Acinetidae_2	NaN
Hyphomonadaceae	0.890747	Strombidiidae	0.574867
Nitrospiraceae	0.547552	Prasinococcaceae	NaN
Parvularculaceae	0.402769	Kryptoperidiniaceae	NaN
Oceanospirillaceae	0.555167	Holostichidae	NaN
Arenicellaceae	0.766302	Noelaerhabdaceae	NaN
Granulosicoccaceae	0.412047	Oblongichytridiaceae	NaN
Verrucomicrobiaceae	0.622287	Sessilida	NaN
Gp22	0.702015	Tremellomycetes	NaN
Haliangiaceae	0.00279411*	Tontoniidae	NaN
Desulfovibrionaceae	0.341095	Plagiogrammaceae	NaN
Erythrobacteraceae	0.429905	Aspidiscidae	NaN
Microscillaceae	0.0651284	Ancyromonadida_Group-1	NaN
Rubritaleaceae	0.932558	Polyplicariidae	NaN
Clostridiaceae_1	0.120689	Rhytidocystidae	NaN
Stappiaceae	0.151729	Nibbleridae	NaN
Gp26	0.362843	Flabellulidae	NaN
Candidatus_Pelagibacter	0.402195	Endictyaceae	NaN
Chromatiaceae	0.833955	Euplotidae	NaN
Desulfobacteraceae	0.432399	Chloropicaceae	NaN
Comamonadaceae	0.463909	Pelagomonadaceae	NaN
Moraxellaceae	0.833133
Nitrosomonadaceae	NaN
Idiomarinaceae	0.0520246
Corynebacteriaceae	0.835038
Ferrimonadaceae	0.0364619
Kordiimonadaceae	0.251734
Simkaniaceae	0.151491
Saccharibacteria_genera_incertae_sedis	0.935307
Caulobacteraceae	0.676076
Terasakiellaceae	0.380462
Alcanivoracaceae	0.0124878
Thalassospiraceae	0.32714
Lentisphaeraceae	0.735876
SAR11	0.574867
Peptoniphilaceae	0.0762061
Latescibacteria_genera_incertae_sedis	0.574867
Balneolaceae	0.752441
Pseudomonadaceae	0.158923
Pseudobacteriovoracaceae	0.9229
Staphylococcaceae	0.001105266*
Piscirickettsiaceae	0.2558
Patulibacteraceae	NaN
Desulfobulbaceae	0.177243
Gp6	0.0746099
Peptostreptococcaceae	0.00922186
Opitutaceae	0.425659
Thalassobaculaceae	0.425659
Methylobacteriaceae	0.160347
Sphingosinicellaceae	0.574867
Rhodospirillaceae	0.425659
Shewanellaceae	0.527338
Sphingomonadaceae	0.110449
Halobacteriovoraceae	0.178772
Lewinellaceae	0.10793
Ahrensiaceae	0.914354
Weeksellaceae	0.101994
Salinisphaeraceae	NaN
Pasteurellaceae	NaN
Alcaligenaceae	0.0746099
Intrasporangiaceae	0.385502
Bacteroidaceae	0.574867
Chitinophagaceae	0.967627
Rhizobiaceae	0.32714
Polyangiaceae	NaN
Gp3	0.223397
Nocardioidaceae	0.425659
Geobacteraceae	NaN
Rubricoccaceae	0.683062
Erysipelotrichaceae	0.255791
Micrococcaceae	0.663747
Marinicella	0.879899
Veillonellaceae	0.574867
Fusobacteriaceae	0.591975
Oxalobacteraceae	0.148179
Actinomycetaceae	NaN
Spongiibacteraceae	NaN
Desulfuromonadaceae	0.502503
Streptococcaceae	0.592778
Kangiellaceae	0.288667
Prolixibacteraceae	0.293943
Ectothiorhodospiraceae	0.649466
Roseivirgaceae	0.332568
Microbacteriaceae	0.215776
Dietziaceae	NaN
Marinifilaceae	0.32714
Deinococcaceae	0.574867
Ilumatobacteraceae	0.661647
Fulvivirgaceae	NaN
Marinilabiliaceae	0.49373
Hyphomicrobiaceae	0.387168
Rickettsiaceae	0.574867
Subdivision3_genera_incertae_sedis	0.160352
Vallitaleaceae	0.425659
Phyllobacteriaceae	0.456496
Spirochaetaceae	0.430445
Bifidobacteriaceae	0.549629
Ruminococcaceae	NaN
Mycobacteriaceae	0.862515
Anaerolineaceae	NaN
Cyclobacteriaceae	NaN
Poribacteria_genera_incertae_sedis	0.425659
Cytophagaceae	NaN
Gp11	NaN
Acetobacteraceae	NaN
Gp21	NaN
Bdellovibrionaceae	NaN
Carnobacteriaceae	0.574867
Clostridiaceae_4	NaN
Sedimenticola	NaN
Lactobacillaceae	0.574867
Sphingobacteriaceae	0.0746099
Yersiniaceae	0.00499777
Sneathiellaceae	NaN
Moritellaceae	0.502519
Blastocatellaceae	0.0520229
Metamycoplasmataceae	0.574867
Gp23	NaN
Boseaceae	NaN
Cohaesibacteraceae	0.0628128
Alteromonadales_incertae_sedis	0.935307
Chlorobiaceae	NaN
Spartobacteria_genera_incertae_sedis	0.201943
Bradyrhizobiaceae	0.2558
Salisaetaceae	0.574867
Iamiaceae	0.425659
Burkholderiaceae	0.2558
Aeromonadaceae	0.425659
Caldilineaceae	0.574867
Aerococcaceae	NaN
Dermacoccaceae	0.425659
Halomonadaceae	0.0721865
Clostridiaceae_2	0.574867
Legionellaceae	NaN
Temperatibacteraceae	0.574867
Pseudonocardiaceae	0.425659
Prevotellaceae	0.0746099
Ignavibacteriaceae	NaN
Brucellaceae	NaN
Brevibacteriaceae	NaN
Cryptosporangiaceae	NaN
Erwiniaceae	0.574867
Amorphaceae	NaN
Nocardiaceae	NaN
Enterococcaceae	NaN
Azonexaceae	NaN
Neisseriaceae	0.425659
Dermabacteraceae	NaN
Burkholderiales_incertae_sedis	NaN
Morganellaceae	0.574867
Litoricolaceae	NaN
Armatimonadetes_gp5	NaN
Rhodovibrionaceae	NaN
UnclassifiedII	0.574867
Paenibacillaceae_1	0.226813
Bacteriovoracaceae	NaN
Bacillaceae_2	NaN
Chromobacteriaceae	NaN
Kineosporiaceae	NaN
Microbulbiferaceae	NaN
Oceanospirillales_incertae_sedis	NaN
Coxiellaceae	NaN
Enterobacteriaceae	0.833955
Methylophilaceae	NaN
Psychromonadaceae	0.00184161
Streptomycetaceae	NaN
Emcibacteraceae	NaN
Zoogloeaceae	NaN
Thiovulaceae	0.425659
Porphyromonadaceae	NaN
Leptotrichiaceae	0.0746099
Marinimicrobia_genera_incertae_sedis	NaN
Isosphaeraceae	NaN
Parvibaculaceae	0.2558
Waddliaceae	NaN
Bernardetiaceae	0.127762
Nitrosopumilus	NaN
Sulfurovaceae	NaN
Sedimentisphaeraceae	NaN
Rikenellaceae	NaN
Propionibacteriaceae	NaN
Sulfurospirillaceae	0.425659
Hahellaceae	NaN
Pelomicrobium	NaN
Thermaceae	NaN
Gordoniaceae	NaN
Gp17	0.574867
Aurantimonadaceae	NaN
Atopobiaceae	NaN
UnclassifiedI	NaN
Devosiaceae	NaN
Nitrospinaceae	NaN
Azospirillaceae	NaN
Anaerohalosphaeraceae	NaN
